# Whole Genome Sequence and CAZyme distribution of the cellulase hyper producing filamentous fungus *Penicillium janthinellum* NCIM 1366

**DOI:** 10.1101/2021.06.17.448855

**Authors:** Meera Christopher, Athiraraj Sreeja-Raju, Prajeesh Kooloth-Valappil, Amith Abraham, Digambar Vitthal Gokhale, Rajeev K. Sukumaran

## Abstract

*Penicillium janthinellum* NCIM 1366, capable of secreting cellulases that are highly efficient in the hydrolysis of lignocellulosic biomass, was sequenced to understand its cellulolytic machinery. *De novo* sequencing and assembly revealed a 37.6 Mb genome encoding 11,848 putative proteins, 93% of which had significant *BLAST-P* hits. The majority of the top hits (those with over 60% UniProt identity) belonged to *P. brasilianum*. Carbohydrate active enzymes (CAZymes) and other enzymes involved in lignocellulose degradation were also predicted from this strain and compared with those of the industrial workhorse of cellulase production-*Trichoderma reesei* RUT-C30. The comparison showed that the fungus encodes a far higher number of CAZYmes (422) as compared to *T. reesei* RUT-C30 (244), which gives a plausible explanation for its overall effectiveness in biomass hydrolysis. An analysis of the secreted CAZymes and annotated ligninases identified 216 predicted proteins which may be directly involved in the breakdown of lignocellulose.
