## Supplementary File 1 for "Whole Genome Sequence and CAZyme distribution of the cellulase hyper producing filamentous fungus *Penicillium janthinellum* NCIM 1366"

### Sheet: PJ- Secreted GH
Family	ID	subject ID
GH7	ctg7180000009921.g242	sp|Q06886|GUX1_PENJA_Exoglucanase_1_OS=Penicillium_janthinellum_GN=cbh1_PE=2_SV=1
GH12	ctg7180000009973.g100	sp|Q5BG78|XGEA_EMENI_Xyloglucan-specific_endo-beta-1,4-glucanase_A_OS=Emericella_nidulans_(strain_FGSC_A4_/_ATCC_38163_/_CBS_112.46_/_NRRL_194_/_M139)_GN=xgeA_PE=1_SV=1
GH6	ctg7180000014196.g218	sp|A1DJQ7|CBHC_NEOFI_Probable_1,4-beta-D-glucan_cellobiohydrolase_C_OS=Neosartorya_fischeri_(strain_ATCC_1020_/_DSM_3700_/_FGSC_A1164_/_NRRL_181)_GN=cbhC_PE=3_SV=1
GH7	ctg7180000014196.g220	sp|Q0CC84|CELB_ASPTN_Probable_endo-beta-1,4-glucanase_celB_OS=Aspergillus_terreus_(strain_NIH_2624_/_FGSC_A1156)_GN=celB_PE=3_SV=1
GH3	ctg7180000014229.g247	sp|D0VKF5|BGLA_ASPTE_Probable_beta-glucosidase_A_OS=Aspergillus_terreus_GN=bglA_PE=2_SV=1
GH3	ctg7180000014236.g84	sp|Q56078|BGLX_SALTY_Periplasmic_beta-glucosidase_OS=Salmonella_typhimurium_GN=bglX_PE=3_SV=2
GH2	ctg7180000014384.g268	sp|B0Y7S2|MANBA_ASPFC_Probable_beta-mannosidase_A_OS=Neosartorya_fumigata_(strain_CEA10_/_CBS_144.89_/_FGSC_A1163)_GN=mndA_PE=3_SV=1
GH5	ctg7180000014395.g40	sp|P10477|GUNE_CLOTM_Endoglucanase_E_OS=Clostridium_thermocellum_GN=celE_PE=1_SV=1
GH5	ctg7180000014396.g97	sp|A1DGM6|EXGB_NEOFI_Probable_glucan_endo-1,6-beta-glucosidase_B_OS=Neosartorya_fischeri_(strain_ATCC_1020_/_DSM_3700_/_FGSC_A1164_/_NRRL_181)_GN=exgB_PE=3_SV=1
GH131	ctg7180000014408.g156
GH6	ctg7180000014411.g234	sp|A1DJQ7|CBHC_NEOFI_Probable_1,4-beta-D-glucan_cellobiohydrolase_C_OS=Neosartorya_fischeri_(strain_ATCC_1020_/_DSM_3700_/_FGSC_A1164_/_NRRL_181)_GN=cbhC_PE=3_SV=1
GH7	ctg7180000014428.g38	sp|Q12714|GUN1_TRILO_Endoglucanase_EG-1_OS=Trichoderma_longibrachiatum_GN=egl1_PE=3_SV=1
GH30	ctg7180000014436.g249	sp|Q8J0I9|GUN16_TRIHA_Endo-1,6-beta-D-glucanase_BGN16.3_OS=Trichoderma_harzianum_PE=1_SV=1
GH30	ctg7180000014437.g287	sp|Q76FP5|6GAL_TRIVI_Endo-beta-1,6-galactanase_OS=Trichoderma_viride_GN=6GAL_PE=1_SV=1
GH5	ctg7180000014467.g196	sp|Q96WQ8|EGLB_ASPKW_Probable_endo-beta-1,4-glucanase_B_OS=Aspergillus_kawachii_(strain_NBRC_4308)_GN=eglB_PE=3_SV=1
GH3	ctg7180000014474.g297	sp|D0VKF5|BGLA_ASPTE_Probable_beta-glucosidase_A_OS=Aspergillus_terreus_GN=bglA_PE=2_SV=1
GH5	ctg7180000014484.g138	sp|P07982|GUN2_HYPJE_Endoglucanase_EG-II_OS=Hypocrea_jecorina_GN=egl2_PE=1_SV=1
GH3	ctg7180000014493.g241	sp|Q5AWD4|BGLM_EMENI_Probable_beta-glucosidase_M_OS=Emericella_nidulans_(strain_FGSC_A4_/_ATCC_38163_/_CBS_112.46_/_NRRL_194_/_M139)_GN=bglM_PE=3_SV=1
GH3	ctg7180000014502.g17	sp|Q2UDK7|BGLM_ASPOR_Probable_beta-glucosidase_M_OS=Aspergillus_oryzae_(strain_ATCC_42149_/_RIB_40)_GN=bglM_PE=3_SV=1
GH2	ctg7180000014502.g21	sp|P77989|BGAL_THEP3_Beta-galactosidase_OS=Thermoanaerobacter_pseudethanolicus_(strain_ATCC_33223_/_39E)_GN=lacZ_PE=3_SV=2
GH3	ctg7180000014517.g169	sp|Q4WFI6|BXLB_ASPFU_Probable_exo-1,4-beta-xylosidase_bxlB_OS=Neosartorya_fumigata_(strain_ATCC_MYA-4609_/_Af293_/_CBS_101355_/_FGSC_A1100)_GN=bxlB_PE=3_SV=1
GH30	ctg7180000015094.g257
GH7	ctg7180000015101.g188	sp|A1DMA5|CBHA_NEOFI_Probable_1,4-beta-D-glucan_cellobiohydrolase_A_OS=Neosartorya_fischeri_(strain_ATCC_1020_/_DSM_3700_/_FGSC_A1164_/_NRRL_181)_GN=cbhA_PE=3_SV=1
GH3	ctg7180000015106.g13	sp|A1DCV5|BGLL_NEOFI_Probable_beta-glucosidase_L_OS=Neosartorya_fischeri_(strain_ATCC_1020_/_DSM_3700_/_FGSC_A1164_/_NRRL_181)_GN=bglL_PE=3_SV=1
GH3	ctg7180000015125.g119	sp|A1D122|BGLM_NEOFI_Probable_beta-glucosidase_M_OS=Neosartorya_fischeri_(strain_ATCC_1020_/_DSM_3700_/_FGSC_A1164_/_NRRL_181)_GN=bglM_PE=3_SV=1
GH3	ctg7180000015224.g153	sp|Q8PMU1|NAGZ_XANAC_Beta-hexosaminidase_OS=Xanthomonas_axonopodis_pv._citri_(strain_306)_GN=nagZ_PE=3_SV=1
GH3	ctg7180000015232.g357	sp|Q2UN12|BGLF_ASPOR_Probable_beta-glucosidase_F_OS=Aspergillus_oryzae_(strain_ATCC_42149_/_RIB_40)_GN=bglF_PE=3_SV=1
GH3	ctg7180000015233.g10	sp|A1DJS5|XYND_NEOFI_Probable_exo-1,4-beta-xylosidase_xlnD_OS=Neosartorya_fischeri_(strain_ATCC_1020_/_DSM_3700_/_FGSC_A1164_/_NRRL_181)_GN=xlnD_PE=3_SV=1
GH30	ctg7180000015234.g98	sp|Q45070|XYNC1_BACSU_Glucuronoxylanase_xynC_OS=Bacillus_subtilis_GN=xynC_PE=1_SV=1
GH5	ctg7180000015239.g335	sp|Q0CCD0|MANA1_ASPTN_Probable_mannan_endo-1,4-beta-mannosidase_A-1_OS=Aspergillus_terreus_(strain_NIH_2624_/_FGSC_A1156)_GN=manA-1_PE=3_SV=1
GH5	ctg7180000015240.g46	sp|B8NVK8|MANA_ASPFN_Probable_mannan_endo-1,4-beta-mannosidase_A_OS=Aspergillus_flavus_(strain_ATCC_200026_/_FGSC_A1120_/_NRRL_3357_/_JCM_12722_/_SRRC_167)_GN=manA_PE=3_SV=2
GH2	ctg7180000015242.g145	sp|Q4R1C4|EBDG_HYPJE_Exo-beta-D-glucosaminidase_OS=Hypocrea_jecorina_GN=gls93_PE=1_SV=1
GH5	ctg7180000015246.g308	sp|Q96WQ8|EGLB_ASPKW_Probable_endo-beta-1,4-glucanase_B_OS=Aspergillus_kawachii_(strain_NBRC_4308)_GN=eglB_PE=3_SV=1
GH5	ctg7180000015247.g368	sp|B0XN12|EXGA_ASPFC_Probable_glucan_1,3-beta-glucosidase_A_OS=Neosartorya_fumigata_(strain_CEA10_/_CBS_144.89_/_FGSC_A1163)_GN=exgA_PE=3_SV=1
GH3	ctg7180000015266.g303	sp|B0XP71|XYND_ASPFC_Probable_exo-1,4-beta-xylosidase_xlnD_OS=Neosartorya_fumigata_(strain_CEA10_/_CBS_144.89_/_FGSC_A1163)_GN=xlnD_PE=3_SV=1
GH5	ctg7180000015274.g127	sp|Q00012|MANA_ASPAC_Mannan_endo-1,4-beta-mannosidase_A_OS=Aspergillus_aculeatus_GN=manA_PE=1_SV=1
GH30	ctg7180000015280.g264	sp|Q76FP5|6GAL_TRIVI_Endo-beta-1,6-galactanase_OS=Trichoderma_viride_GN=6GAL_PE=1_SV=1
GH5	ctg7180000015282.g304
GH3	ctg7180000015283.g319	sp|Q2U325|BGLG_ASPOR_Probable_beta-glucosidase_G_OS=Aspergillus_oryzae_(strain_ATCC_42149_/_RIB_40)_GN=bglG_PE=3_SV=1
GH30	ctg7180000015292.g131	sp|Q8J0I9|GUN16_TRIHA_Endo-1,6-beta-D-glucanase_BGN16.3_OS=Trichoderma_harzianum_PE=1_SV=1
GH55	ctg7180000009916.g155	sp|P49426|EXG1_COCCA_Glucan_1,3-beta-glucosidase_OS=Cochliobolus_carbonum_GN=EXG1_PE=1_SV=1
GH15	ctg7180000009917.g186	sp|P69328|AMYG_ASPNG_Glucoamylase_OS=Aspergillus_niger_GN=GLAA_PE=1_SV=1
GH28	ctg7180000009921.g248	sp|O42824|PGLR_PENJA_Polygalacturonase_OS=Penicillium_janthinellum_PE=3_SV=1
GH95	ctg7180000009926.g14	sp|Q8L7W8|FUCO2_ARATH_Alpha-L-fucosidase_2_OS=Arabidopsis_thaliana_GN=At4g34260_PE=2_SV=1
GH72	ctg7180000009942.g149	sp|P0C956|GEL4_ASPFU_1,3-beta-glucanosyltransferase_gel4_OS=Neosartorya_fumigata_(strain_ATCC_MYA-4609_/_Af293_/_CBS_101355_/_FGSC_A1100)_GN=gel4_PE=3_SV=1
GH26	ctg7180000009947.g202	sp|Q5AWB7|MANE_EMENI_Probable_mannan_endo-1,4-beta-mannosidase_E_OS=Emericella_nidulans_(strain_FGSC_A4_/_ATCC_38163_/_CBS_112.46_/_NRRL_194_/_M139)_GN=manE_PE=3_SV=1
GH10	ctg7180000009971.g79	sp|O60206|XLNA_AGABI_Endo-1,4-beta-xylanase_OS=Agaricus_bisporus_GN=xlnA_PE=2_SV=1
GH92	ctg7180000009974.g105	sp|O86365|Y584_MYCTU_Uncharacterized_glycosidase_Rv0584_OS=Mycobacterium_tuberculosis_GN=Rv0584_PE=3_SV=1
GH162	ctg7180000009977.g141
GH53	ctg7180000009994.g247	sp|P48842|GANA_ASPAC_Arabinogalactan_endo-1,4-beta-galactosidase_OS=Aspergillus_aculeatus_GN=gal1_PE=1_SV=1
GH27	ctg7180000009998.g267	sp|Q99172|MEL_ZYGCI_Alpha-galactosidase_OS=Zygosaccharomyces_cidri_GN=MEL_PE=3_SV=1
GH43	ctg7180000009998.g269
GH25	ctg7180000010000.g277	sp|P00721|LYS_CHASP_N,O-diacetylmuramidase_OS=Chalaropsis_sp._PE=1_SV=1
GH55	ctg7180000010008.g13	sp|P49426|EXG1_COCCA_Glucan_1,3-beta-glucosidase_OS=Cochliobolus_carbonum_GN=EXG1_PE=1_SV=1
GH128	ctg7180000010008.g15	sp|Q09788|YA9A_SCHPO_Uncharacterized_serine-rich_protein_C13G6.10c_OS=Schizosaccharomyces_pombe_(strain_972_/_ATCC_24843)_GN=SPAC13G6.10c_PE=2_SV=1
GH17	ctg7180000010032.g123	sp|A1DBG6|BTGE_NEOFI_Probable_beta-glucosidase_btgE_OS=Neosartorya_fischeri_(strain_ATCC_1020_/_DSM_3700_/_FGSC_A1164_/_NRRL_181)_GN=btgE_PE=3_SV=1
GH15	ctg7180000010074.g260	sp|P69328|AMYG_ASPNG_Glucoamylase_OS=Aspergillus_niger_GN=GLAA_PE=1_SV=1
GH146	ctg7180000010088.g280
GH18	ctg7180000010106.g313	sp|P20533|CHIA1_BACCI_Chitinase_A1_OS=Bacillus_circulans_GN=chiA1_PE=1_SV=1
GH125	ctg7180000010123.g16	sp|Q10449|MU157_SCHPO_Meiotically_up-regulated_gene_157_protein_OS=Schizosaccharomyces_pombe_(strain_972_/_ATCC_24843)_GN=mug157_PE=1_SV=1
GH15	ctg7180000014212.g234	sp|P69328|AMYG_ASPNG_Glucoamylase_OS=Aspergillus_niger_GN=GLAA_PE=1_SV=1
GH13	ctg7180000014212.g235	sp|P56271|AMYA_ASPNG_Acid_alpha-amylase_OS=Aspergillus_niger_PE=1_SV=1
GH43	ctg7180000014242.g131	sp|Q9WXE8|XYLO_PRERU_Putative_beta-xylosidase_OS=Prevotella_ruminicola_PE=3_SV=2
GH31	ctg7180000014280.g279	sp|A1D1E6|AGDC_NEOFI_Probable_alpha/beta-glucosidase_agdC_OS=Neosartorya_fischeri_(strain_ATCC_1020_/_DSM_3700_/_FGSC_A1164_/_NRRL_181)_GN=agdC_PE=3_SV=1
GH72	ctg7180000014369.g106	sp|B0XT72|GEL1_ASPFC_1,3-beta-glucanosyltransferase_gel1_OS=Neosartorya_fumigata_(strain_CEA10_/_CBS_144.89_/_FGSC_A1163)_GN=gel1_PE=1_SV=1
GH28	ctg7180000014385.g338
GH28	ctg7180000014387.g75	sp|Q27UB2|PGXA_ASPNG_Exopolygalacturonase_A_OS=Aspergillus_niger_GN=pgxA_PE=3_SV=1
GH47	ctg7180000014388.g135	sp|P31723|MAN12_PENCI_Mannosyl-oligosaccharide_alpha-1,2-mannosidase_OS=Penicillium_citrinum_GN=MSDC_PE=1_SV=2
GH43	ctg7180000014389.g176	sp|A1D5W1|ABNA_NEOFI_Probable_arabinan_endo-1,5-alpha-L-arabinosidase_A_OS=Neosartorya_fischeri_(strain_ATCC_1020_/_DSM_3700_/_FGSC_A1164_/_NRRL_181)_GN=abnA_PE=3_SV=1
GH72	ctg7180000014392.g320	sp|P56092|EPD1_CANMA_Protein_EPD1_OS=Candida_maltosa_GN=EPD1_PE=3_SV=1
GH13	ctg7180000014397.g120	sp|P0C1B4|AMYA3_ASPOR_Alpha-amylase_A_type-3_OS=Aspergillus_oryzae_(strain_ATCC_42149_/_RIB_40)_GN=amy3_PE=3_SV=1
GH89	ctg7180000014406.g90	sp|P54802|ANAG_HUMAN_Alpha-N-acetylglucosaminidase_OS=Homo_sapiens_GN=NAGLU_PE=1_SV=2
GH76	ctg7180000014409.g178	sp|Q9P6I3|YHG7_SCHPO_Putative_mannan_endo-1,6-alpha-mannosidase_C1198.07c_OS=Schizosaccharomyces_pombe_(strain_972_/_ATCC_24843)_GN=SPBC1198.07c_PE=2_SV=1
GH92	ctg7180000014409.g193	sp|O86365|Y584_MYCTU_Uncharacterized_glycosidase_Rv0584_OS=Mycobacterium_tuberculosis_GN=Rv0584_PE=3_SV=1
GH16	ctg7180000014412.g259	sp|Q4WI46|CRF2_ASPFU_Probable_glycosidase_crf2_OS=Neosartorya_fumigata_(strain_ATCC_MYA-4609_/_Af293_/_CBS_101355_/_FGSC_A1100)_GN=crf1_PE=1_SV=1
GH76	ctg7180000014412.g278
GH55	ctg7180000014415.g11	sp|P49426|EXG1_COCCA_Glucan_1,3-beta-glucosidase_OS=Cochliobolus_carbonum_GN=EXG1_PE=1_SV=1
GH18	ctg7180000014415.g27	sp|P0CB51|CHI1_COCPS_Endochitinase_1_OS=Coccidioides_posadasii_(strain_RMSCC_757_/_Silveira)_GN=CTS1_PE=1_SV=1
GH28	ctg7180000014416.g32	sp|Q5ATQ3|PGLR_EMENI_Endopolygalacturonase_AN8327_OS=Emericella_nidulans_(strain_FGSC_A4_/_ATCC_38163_/_CBS_112.46_/_NRRL_194_/_M139)_GN=AN8327_PE=1_SV=1
GH18	ctg7180000014419.g142	sp|P29027|CHI2_RHIOL_Chitinase_2_OS=Rhizopus_oligosporus_GN=CHI2_PE=1_SV=1
GH31	ctg7180000014419.g145	sp|Q9US55|GLU2A_SCHPO_Glucosidase_2_subunit_alpha_OS=Schizosaccharomyces_pombe_(strain_972_/_ATCC_24843)_GN=gls2_PE=2_SV=1
GH93	ctg7180000014420.g183
GH71	ctg7180000014428.g36	sp|O13716|AGN1_SCHPO_Glucan_endo-1,3-alpha-glucosidase_agn1_OS=Schizosaccharomyces_pombe_(strain_972_/_ATCC_24843)_GN=agn1_PE=1_SV=2
GH35	ctg7180000014434.g214	sp|P48982|BGAL_XANMN_Beta-galactosidase_OS=Xanthomonas_manihotis_GN=bga_PE=1_SV=1
GH43	ctg7180000014436.g248	sp|Q9WXE8|XYLO_PRERU_Putative_beta-xylosidase_OS=Prevotella_ruminicola_PE=3_SV=2
GH20	ctg7180000014438.g303	sp|P96155|HEX1_VIBFU_Beta-hexosaminidase_OS=Vibrio_furnissii_GN=exo_I_PE=1_SV=1
GH62	ctg7180000014445.g99	sp|Q2U7D2|AXHA_ASPOR_Probable_alpha-L-arabinofuranosidase_axhA_OS=Aspergillus_oryzae_(strain_ATCC_42149_/_RIB_40)_GN=axhA_PE=3_SV=1
GH78	ctg7180000014447.g160
GH18	ctg7180000014451.g233	sp|P29029|CHIT_YEAST_Endochitinase_OS=Saccharomyces_cerevisiae_(strain_ATCC_204508_/_S288c)_GN=CTS1_PE=1_SV=2
GH32	ctg7180000014464.g145	sp|O94220|INU2_ASPFI_Inulinase_OS=Aspergillus_ficuum_GN=inu2_PE=3_SV=1
GH75	ctg7180000014492.g220
GH35	ctg7180000014498.g282	sp|Q700S9|BGALA_PENSQ_Probable_beta-galactosidase_A_OS=Penicillium_sp._GN=lacA_PE=1_SV=1
GH92	ctg7180000014511.g130	sp|O86365|Y584_MYCTU_Uncharacterized_glycosidase_Rv0584_OS=Mycobacterium_tuberculosis_GN=Rv0584_PE=3_SV=1
GH54	ctg7180000014517.g170	sp|B8N7I7|ABFB_ASPFN_Probable_alpha-N-arabinofuranosidase_B_OS=Aspergillus_flavus_(strain_ATCC_200026_/_FGSC_A1120_/_NRRL_3357_/_JCM_12722_/_SRRC_167)_GN=abfB_PE=3_SV=1
GH18	ctg7180000014525.g255	sp|P0CB51|CHI1_COCPS_Endochitinase_1_OS=Coccidioides_posadasii_(strain_RMSCC_757_/_Silveira)_GN=CTS1_PE=1_SV=1
GH36	ctg7180000014527.g273	sp|B8NWY6|AGALC_ASPFN_Probable_alpha-galactosidase_C_OS=Aspergillus_flavus_(strain_ATCC_200026_/_FGSC_A1120_/_NRRL_3357_/_JCM_12722_/_SRRC_167)_GN=aglC_PE=3_SV=2
GH76	ctg7180000014532.g30	sp|Q9P6I3|YHG7_SCHPO_Putative_mannan_endo-1,6-alpha-mannosidase_C1198.07c_OS=Schizosaccharomyces_pombe_(strain_972_/_ATCC_24843)_GN=SPBC1198.07c_PE=2_SV=1
GH18	ctg7180000014539.g62	sp|P29029|CHIT_YEAST_Endochitinase_OS=Saccharomyces_cerevisiae_(strain_ATCC_204508_/_S288c)_GN=CTS1_PE=1_SV=2
GH72	ctg7180000014575.g53	sp|P0C954|GEL2_ASPFU_1,3-beta-glucanosyltransferase_gel2_OS=Neosartorya_fumigata_(strain_ATCC_MYA-4609_/_Af293_/_CBS_101355_/_FGSC_A1100)_GN=gel2_PE=3_SV=1
GH28	ctg7180000014580.g132	sp|A1D145|PGLR_NEOFI_Probable_endopolygalacturonase_NFIA_008150_OS=Neosartorya_fischeri_(strain_ATCC_1020_/_DSM_3700_/_FGSC_A1164_/_NRRL_181)_GN=NFIA_008150_PE=3_SV=1
GH72	ctg7180000014591.g192	sp|P0C956|GEL4_ASPFU_1,3-beta-glucanosyltransferase_gel4_OS=Neosartorya_fumigata_(strain_ATCC_MYA-4609_/_Af293_/_CBS_101355_/_FGSC_A1100)_GN=gel4_PE=3_SV=1
GH55	ctg7180000014601.g264	sp|P53626|E13B_TRIHA_Glucan_endo-1,3-beta-glucosidase_BGN13.1_OS=Trichoderma_harzianum_GN=bgn13.1_PE=1_SV=1
GH18	ctg7180000014604.g285	sp|P09805|KTXA_KLULA_Killer_toxin_subunits_alpha/beta_OS=Kluyveromyces_lactis_(strain_ATCC_8585_/_CBS_2359_/_DSM_70799_/_NBRC_1267_/_NRRL_Y-1140_/_WM37)_PE=1_SV=1
GH92	ctg7180000014656.g178	sp|O86365|Y584_MYCTU_Uncharacterized_glycosidase_Rv0584_OS=Mycobacterium_tuberculosis_GN=Rv0584_PE=3_SV=1
GH63	ctg7180000014658.g188	sp|O14255|GCS1_SCHPO_Probable_mannosyl-oligosaccharide_glucosidase_OS=Schizosaccharomyces_pombe_(strain_972_/_ATCC_24843)_GN=SPAC6G10.09_PE=2_SV=1
GH18	ctg7180000014668.g216	sp|Q13231|CHIT1_HUMAN_Chitotriosidase-1_OS=Homo_sapiens_GN=CHIT1_PE=1_SV=1
GH43	ctg7180000014753.g102	sp|Q45071|XYND_BACSU_Arabinoxylan_arabinofuranohydrolase_OS=Bacillus_subtilis_GN=xynD_PE=1_SV=2
GH92	ctg7180000015057.g117	sp|O86365|Y584_MYCTU_Uncharacterized_glycosidase_Rv0584_OS=Mycobacterium_tuberculosis_GN=Rv0584_PE=3_SV=1
GH54	ctg7180000015061.g202	sp|Q4WL66|ABFB_ASPFU_Probable_alpha-N-arabinofuranosidase_B_OS=Neosartorya_fumigata_(strain_ATCC_MYA-4609_/_Af293_/_CBS_101355_/_FGSC_A1100)_GN=abfB_PE=3_SV=1
GH62	ctg7180000015091.g40	sp|O54161|ABFB_STRCO_Alpha-L-arabinofuranosidase_OS=Streptomyces_coelicolor_GN=abfB_PE=3_SV=1
GH43	ctg7180000015092.g166	sp|P0C5R9|YP17B_YEAST_Uncharacterized_protein_YPR170W-B_OS=Saccharomyces_cerevisiae_(strain_ATCC_204508_/_S288c)_GN=YPR170W-B_PE=3_SV=1
GH79	ctg7180000015093.g201
GH18	ctg7180000015094.g263	sp|P0CB51|CHI1_COCPS_Endochitinase_1_OS=Coccidioides_posadasii_(strain_RMSCC_757_/_Silveira)_GN=CTS1_PE=1_SV=1
GH28	ctg7180000015095.g281	sp|O93883|PGLR_PENGR_Polygalacturonase_OS=Penicillium_griseoroseum_GN=PGG1_PE=3_SV=1
GH132	ctg7180000015097.g59	sp|O43015|YBOH_SCHPO_Uncharacterized_SUN_family_protein_C2G2.17c_OS=Schizosaccharomyces_pombe_(strain_972_/_ATCC_24843)_GN=SPBC2G2.17c_PE=2_SV=1
GH33	ctg7180000015105.g314	sp|Q02834|NANH_MICVI_Sialidase_OS=Micromonospora_viridifaciens_GN=nedA_PE=1_SV=1
GH32	ctg7180000015106.g8	sp|P05656|SACC_BACSU_Levanase_OS=Bacillus_subtilis_GN=sacC_PE=1_SV=1
GH32	ctg7180000015106.g9	sp|O94220|INU2_ASPFI_Inulinase_OS=Aspergillus_ficuum_GN=inu2_PE=3_SV=1
GH17	ctg7180000015107.g18	sp|P15703|BGL2_YEAST_Glucan_1,3-beta-glucosidase_OS=Saccharomyces_cerevisiae_(strain_ATCC_204508_/_S288c)_GN=BGL2_PE=1_SV=1
GH128	ctg7180000015108.g42	sp|Q09788|YA9A_SCHPO_Uncharacterized_serine-rich_protein_C13G6.10c_OS=Schizosaccharomyces_pombe_(strain_972_/_ATCC_24843)_GN=SPAC13G6.10c_PE=2_SV=1
GH106	ctg7180000015109.g60
GH32	ctg7180000015118.g299	sp|P05656|SACC_BACSU_Levanase_OS=Bacillus_subtilis_GN=sacC_PE=1_SV=1
GH10	ctg7180000015121.g27	sp|O14189|PP2C5_SCHPO_Protein_phosphatase_2C_homolog_C10F6.17c_OS=Schizosaccharomyces_pombe_(strain_972_/_ATCC_24843)_GN=SPAC10F6.17c_PE=2_SV=4
GH54	ctg7180000015126.g149	sp|B8N7I7|ABFB_ASPFN_Probable_alpha-N-arabinofuranosidase_B_OS=Aspergillus_flavus_(strain_ATCC_200026_/_FGSC_A1120_/_NRRL_3357_/_JCM_12722_/_SRRC_167)_GN=abfB_PE=3_SV=1
GH27	ctg7180000015126.g155	sp|Q99172|MEL_ZYGCI_Alpha-galactosidase_OS=Zygosaccharomyces_cidri_GN=MEL_PE=3_SV=1
GH78	ctg7180000015136.g255
GH28	ctg7180000015141.g13	sp|Q5ARN5|PGLX2_EMENI_Exopolygalacturonase_X-2_OS=Emericella_nidulans_(strain_FGSC_A4_/_ATCC_38163_/_CBS_112.46_/_NRRL_194_/_M139)_GN=pgaX-2_PE=2_SV=1
GH78	ctg7180000015143.g38
GH18	ctg7180000015153.g111	sp|P0CB51|CHI1_COCPS_Endochitinase_1_OS=Coccidioides_posadasii_(strain_RMSCC_757_/_Silveira)_GN=CTS1_PE=1_SV=1
GH43	ctg7180000015204.g278	sp|Q9WXE8|XYLO_PRERU_Putative_beta-xylosidase_OS=Prevotella_ruminicola_PE=3_SV=2
GH13	ctg7180000015211.g45	sp|P0C1B4|AMYA3_ASPOR_Alpha-amylase_A_type-3_OS=Aspergillus_oryzae_(strain_ATCC_42149_/_RIB_40)_GN=amy3_PE=3_SV=1
GH10	ctg7180000015211.g51	sp|P56588|XYNA_PENSI_Endo-1,4-beta-xylanase_OS=Penicillium_simplicissimum_PE=1_SV=1
GH95	ctg7180000015225.g251	sp|Q5AU81|AFCA_EMENI_Alpha-fucosidase_A_OS=Emericella_nidulans_(strain_FGSC_A4_/_ATCC_38163_/_CBS_112.46_/_NRRL_194_/_M139)_GN=afcA_PE=2_SV=1
GH35	ctg7180000015229.g162	sp|Q700S9|BGALA_PENSQ_Probable_beta-galactosidase_A_OS=Penicillium_sp._GN=lacA_PE=1_SV=1
GH132	ctg7180000015229.g174	sp|Q04018|YM79_YEAST_Uncharacterized_protein_YMR244W_OS=Saccharomyces_cerevisiae_(strain_ATCC_204508_/_S288c)_GN=YMR244W_PE=2_SV=1
GH76	ctg7180000015233.g44	sp|P36091|DCW1_YEAST_Mannan_endo-1,6-alpha-mannosidase_DCW1_OS=Saccharomyces_cerevisiae_(strain_ATCC_204508_/_S288c)_GN=DCW1_PE=1_SV=1
GH28	ctg7180000015239.g321	sp|Q4WCZ8|PGLRX_ASPFU_Probable_exopolygalacturonase_X_OS=Neosartorya_fumigata_(strain_ATCC_MYA-4609_/_Af293_/_CBS_101355_/_FGSC_A1100)_GN=pgaX_PE=3_SV=2
GH27	ctg7180000015240.g42	sp|B8MWJ5|AGALA_ASPFN_Probable_alpha-galactosidase_A_OS=Aspergillus_flavus_(strain_ATCC_200026_/_FGSC_A1120_/_NRRL_3357_/_JCM_12722_/_SRRC_167)_GN=aglA_PE=3_SV=1
GH76	ctg7180000015242.g119	sp|P36091|DCW1_YEAST_Mannan_endo-1,6-alpha-mannosidase_DCW1_OS=Saccharomyces_cerevisiae_(strain_ATCC_204508_/_S288c)_GN=DCW1_PE=1_SV=1
GH76	ctg7180000015242.g144	sp|Q6FLP9|DCW1_CANGA_Mannan_endo-1,6-alpha-mannosidase_DCW1_OS=Candida_glabrata_(strain_ATCC_2001_/_CBS_138_/_JCM_3761_/_NBRC_0622_/_NRRL_Y-65)_GN=DCW1_PE=3_SV=1
GH20	ctg7180000015243.g173	sp|P43077|HEX1_CANAX_Beta-hexosaminidase_OS=Candida_albicans_GN=HEX1_PE=1_SV=1
GH28	ctg7180000015244.g234	sp|Q00001|RHGA_ASPAC_Rhamnogalacturonase_A_OS=Aspergillus_aculeatus_GN=rhgA_PE=1_SV=1
GH35	ctg7180000015245.g244	sp|B6GW04|BGALB_PENCW_Probable_beta-galactosidase_B_OS=Penicillium_chrysogenum_(strain_ATCC_28089_/_DSM_1075_/_Wisconsin_54-1255)_GN=lacB_PE=3_SV=2
GH35	ctg7180000015248.g28	sp|Q700S9|BGALA_PENSQ_Probable_beta-galactosidase_A_OS=Penicillium_sp._GN=lacA_PE=1_SV=1
GH28	ctg7180000015248.g35	sp|Q0C7H7|PGXB_ASPTN_Probable_exopolygalacturonase_B_OS=Aspergillus_terreus_(strain_NIH_2624_/_FGSC_A1156)_GN=pgxB_PE=3_SV=1
GH35	ctg7180000015249.g89	sp|B6H5X9|BGALC_PENCW_Probable_beta-galactosidase_C_OS=Penicillium_chrysogenum_(strain_ATCC_28089_/_DSM_1075_/_Wisconsin_54-1255)_GN=lacC_PE=3_SV=1
GH28	ctg7180000015250.g132	sp|Q9UUZ2|XGHA_ASPTU_Endo-xylogalacturonan_hydrolase_A_OS=Aspergillus_tubingensis_GN=xghA_PE=2_SV=1
GH43	ctg7180000015251.g154	sp|P45982|XYLB_BUTFI_Xylosidase/arabinosidase_OS=Butyrivibrio_fibrisolvens_GN=xylB_PE=3_SV=1
GH47	ctg7180000015253.g240	sp|B2GUY0|MA1B1_RAT_Endoplasmic_reticulum_mannosyl-oligosaccharide_1,2-alpha-mannosidase_OS=Rattus_norvegicus_GN=Man1b1_PE=2_SV=2
GH28	ctg7180000015254.g268	sp|Q5ARE6|RHGA_EMENI_Rhamnogalacturonase_A_OS=Emericella_nidulans_(strain_FGSC_A4_/_ATCC_38163_/_CBS_112.46_/_NRRL_194_/_M139)_GN=rhgA_PE=2_SV=2
GH43	ctg7180000015257.g34	sp|Q9WXE8|XYLO_PRERU_Putative_beta-xylosidase_OS=Prevotella_ruminicola_PE=3_SV=2
GH27	ctg7180000015259.g74	sp|Q9P4V4|MEL_ZYGMR_Alpha-galactosidase_OS=Zygosaccharomyces_mrakii_GN=MEL_PE=3_SV=1
GH84	ctg7180000015260.g113	sp|Q0TR53|OGA_CLOP1_O-GlcNAcase_nagJ_OS=Clostridium_perfringens_(strain_ATCC_13124_/_NCTC_8237_/_Type_A)_GN=nagJ_PE=1_SV=1
GH71	ctg7180000015261.g139	sp|O13716|AGN1_SCHPO_Glucan_endo-1,3-alpha-glucosidase_agn1_OS=Schizosaccharomyces_pombe_(strain_972_/_ATCC_24843)_GN=agn1_PE=1_SV=2
GH43	ctg7180000015262.g161	sp|P45982|XYLB_BUTFI_Xylosidase/arabinosidase_OS=Butyrivibrio_fibrisolvens_GN=xylB_PE=3_SV=1
GH13	ctg7180000015262.g167	sp|P0C1B4|AMYA3_ASPOR_Alpha-amylase_A_type-3_OS=Aspergillus_oryzae_(strain_ATCC_42149_/_RIB_40)_GN=amy3_PE=3_SV=1
GH31	ctg7180000015262.g168	sp|Q12558|AGLU_ASPOR_Alpha-glucosidase_OS=Aspergillus_oryzae_(strain_ATCC_42149_/_RIB_40)_GN=agdA_PE=2_SV=1
GH29	ctg7180000015266.g304	sp|P10901|FUCO_DICDI_Alpha-L-fucosidase_OS=Dictyostelium_discoideum_GN=alfA_PE=3_SV=1
GH28	ctg7180000015268.g355	sp|A1DBR6|PGLRD_NEOFI_Probable_endopolygalacturonase_D_OS=Neosartorya_fischeri_(strain_ATCC_1020_/_DSM_3700_/_FGSC_A1164_/_NRRL_181)_GN=pgaD_PE=3_SV=1
GH79	ctg7180000015281.g286
GH71	ctg7180000015284.g11	sp|O13716|AGN1_SCHPO_Glucan_endo-1,3-alpha-glucosidase_agn1_OS=Schizosaccharomyces_pombe_(strain_972_/_ATCC_24843)_GN=agn1_PE=1_SV=2
GH71	ctg7180000015310.g265	sp|O13716|AGN1_SCHPO_Glucan_endo-1,3-alpha-glucosidase_agn1_OS=Schizosaccharomyces_pombe_(strain_972_/_ATCC_24843)_GN=agn1_PE=1_SV=2
GH43	ctg7180000015346.g256	sp|P45982|XYLB_BUTFI_Xylosidase/arabinosidase_OS=Butyrivibrio_fibrisolvens_GN=xylB_PE=3_SV=1
GH11	ctg7180000015364.g305	sp|P55333|XYNB_EMENI_Endo-1,4-beta-xylanase_B_OS=Emericella_nidulans_(strain_FGSC_A4_/_ATCC_38163_/_CBS_112.46_/_NRRL_194_/_M139)_GN=xlnB_PE=2_SV=2
GH15	ctg7180000015373.g78	sp|P69328|AMYG_ASPNG_Glucoamylase_OS=Aspergillus_niger_GN=GLAA_PE=1_SV=1

### Sheet: PJ- Secreted Hemicellulases
Gene ID	CAZy Family	Description
ctg7180000009971.g79	GH10	O60206|XLNA_AGABI_Endo-1,4-beta-xylanase (Agaricus_bisporus)
ctg7180000009973.g100	GH12	Q5BG78|XGEA_EMENI_Xyloglucan-specific_endo-beta-1,4-glucanase_A (Emericella_nidulans)
ctg7180000009998.g269	GH43	Putative beta-xylosidase
ctg7180000014242.g131	GH43	Q9WXE8|XYLO_PRERU_Putative_beta-xylosidase (Prevotella_ruminicola)
ctg7180000014436.g248	GH43	Q9WXE8|XYLO_PRERU_Putative_beta-xylosidase (Prevotella_ruminicola)
ctg7180000014517.g169	GH3	Q4WFI6|BXLB_ASPFU_Probable_exo-1,4-beta-xylosidase_bxlB (Neosartorya_fumigata)
ctg7180000015094.g257	GH30	Xylanase GH30
ctg7180000015204.g278	GH43	Q9WXE8|XYLO_PRERU_Putative_beta-xylosidase (Prevotella_ruminicola)
ctg7180000015211.g51	GH10	P56588|XYNA_PENSI_Endo-1,4-beta-xylanase (Penicillium_simplicissimum=1
ctg7180000015233.g10	GH3	A1DJS5|XYND_NEOFI_Probable_exo-1,4-beta-xylosidase_xlnD (Neosartorya_fischeri)
ctg7180000015234.g98	GH30	Q45070|XYNC1_BACSU_Glucuronoxylanase_xynC (Bacillus_subtilis)
ctg7180000015250.g132	GH28	Q9UUZ2|XGHA_ASPTU_Endo-xylogalacturonan_hydrolase_A (Aspergillus_tubingensis_GN=xghA_PE=2_SV=1
ctg7180000015251.g154	GH43	P45982|XYLB_BUTFI_Xylosidase/arabinosidase (Butyrivibrio_fibrisolvens_GN=xylB_PE=3_SV=1
ctg7180000015257.g34	GH43	Q9WXE8|XYLO_PRERU_Putative_beta-xylosidase (Prevotella_ruminicola_PE=3_SV=2
ctg7180000015262.g161	GH43	P45982|XYLB_BUTFI_Xylosidase/arabinosidase (Butyrivibrio_fibrisolvens_GN=xylB_PE=3_SV=1
ctg7180000015266.g303	GH3	B0XP71|XYND_ASPFC_Probable_exo-1,4-beta-xylosidase_xlnD (Neosartorya_fumigata_
ctg7180000015346.g256	GH43	P45982|XYLB_BUTFI_Xylosidase/arabinosidase (Butyrivibrio_fibrisolvens_GN=xylB_PE=3_SV=1
ctg7180000015364.g305	GH11	P55333|XYNB_EMENI_Endo-1,4-beta-xylanase_B (Emericella_nidulans)
ctg7180000009998.g267	GH27	Q99172|MEL_ZYGCI_Alpha-galactosidase (Zygosaccharomyces_cidri_GN=MEL_PE=3_SV=1
ctg7180000014434.g214	GH35	P48982|BGAL_XANMN_Beta-galactosidase (Xanthomonas_manihotis_GN=bga=1
ctg7180000014437.g287	GH30	Q76FP5|6GAL_TRIVI_Endo-beta-1,6-galactanase (Trichoderma_viride_GN=6GAL=1
ctg7180000014498.g282	GH35	Q700S9|BGALA_PENSQ_Probable_beta-galactosidase_A (Penicillium_sp._GN=lacA=1
ctg7180000014502.g21	GH2	P77989|BGAL_THEP3_Beta-galactosidase (Thermoanaerobacter_pseudethanolicus_
ctg7180000014527.g273	GH36	B8NWY6|AGALC_ASPFN_Probable_alpha-galactosidase_C (Aspergillus_flavus_
ctg7180000015126.g155	GH27	Q99172|MEL_ZYGCI_Alpha-galactosidase (Zygosaccharomyces_cidri_GN=MEL_PE=3_SV=1
ctg7180000015229.g162	GH35	Q700S9|BGALA_PENSQ_Probable_beta-galactosidase_A (Penicillium_sp._GN=lacA=1
ctg7180000015240.g42	GH27	B8MWJ5|AGALA_ASPFN_Probable_alpha-galactosidase_A (Aspergillus_flavus_
ctg7180000015244.g234	GH28	Q00001|RHGA_ASPAC_Rhamnogalacturonase_A (Aspergillus_aculeatus_GN=rhgA=1
ctg7180000015245.g244	GH35	B6GW04|BGALB_PENCW_Probable_beta-galactosidase_B (Penicillium_chrysogenum_
ctg7180000015248.g28	GH35	Q700S9|BGALA_PENSQ_Probable_beta-galactosidase_A (Penicillium_sp._GN=lacA=1
ctg7180000015249.g89	GH35	B6H5X9|BGALC_PENCW_Probable_beta-galactosidase_C (Penicillium_chrysogenum_
ctg7180000015254.g268	GH28	Q5ARE6|RHGA_EMENI_Rhamnogalacturonase_A (Emericella_nidulans_
ctg7180000015259.g74	GH27	Q9P4V4|MEL_ZYGMR_Alpha-galactosidase (Zygosaccharomyces_mrakii_GN=MEL_PE=3_SV=1
ctg7180000015280.g264	GH30	Q76FP5|6GAL_TRIVI_Endo-beta-1,6-galactanase (Trichoderma_viride_GN=6GAL=1
ctg7180000009947.g202	GH26	Q5AWB7|MANE_EMENI_Probable_mannan_endo-1,4-beta-mannosidase_E (Emericella_nidulans_
ctg7180000014384.g268	GH2	B0Y7S2|MANBA_ASPFC_Probable_beta-mannosidase_A (Neosartorya_fumigata_
ctg7180000014388.g135	GH47	P31723|MAN12_PENCI_Mannosyl-oligosaccharide_alpha-1,2-mannosidase (Penicillium_citrinum_GN=MSDC=2
ctg7180000014409.g178	GH76	Q9P6I3|YHG7_SCHPO_Putative_mannan_endo-1,6-alpha-mannosidase_C1198.07c (Schizosaccharomyces_pombe_
ctg7180000014412.g278	GH76	Putative alpha-1,6-mannanase
ctg7180000014532.g30	GH76	Q9P6I3|YHG7_SCHPO_Putative_mannan_endo-1,6-alpha-mannosidase_C1198.07c (Schizosaccharomyces_pombe_
ctg7180000014658.g188	GH63	O14255|GCS1_SCHPO_Probable_mannosyl-oligosaccharide_glucosidase (Schizosaccharomyces_pombe_
ctg7180000015233.g44	GH76	P36091|DCW1_YEAST_Mannan_endo-1,6-alpha-mannosidase_DCW1 (Saccharomyces_cerevisiae_
ctg7180000015239.g335	GH5	Q0CCD0|MANA1_ASPTN_Probable_mannan_endo-1,4-beta-mannosidase_A-1 (Aspergillus_terreus_
ctg7180000015240.g46	GH5	B8NVK8|MANA_ASPFN_Probable_mannan_endo-1,4-beta-mannosidase_A (Aspergillus_flavus_
ctg7180000015242.g119	GH76	P36091|DCW1_YEAST_Mannan_endo-1,6-alpha-mannosidase_DCW1 (Saccharomyces_cerevisiae_
ctg7180000015242.g144	GH76	Q6FLP9|DCW1_CANGA_Mannan_endo-1,6-alpha-mannosidase_DCW1 (Candida_glabrata_
ctg7180000015253.g240	GH47	B2GUY0|MA1B1_RAT_Endoplasmic_reticulum_mannosyl-oligosaccharide_1,2-alpha-mannosidase (Rattus_norvegicus_GN=Man1b1_PE=2_SV=2
ctg7180000015274.g127	GH5	Q00012|MANA_ASPAC_Mannan_endo-1,4-beta-mannosidase_A (Aspergillus_aculeatus_GN=manA=1
ctg7180000009921.g248	GH28	O42824|PGLR_PENJA_Polygalacturonase (Penicillium_janthinellum_PE=3_SV=1
ctg7180000014385.g338	GH28	Endo-polygalacturonase
ctg7180000014387.g75	GH28	Q27UB2|PGXA_ASPNG_Exopolygalacturonase_A (Aspergillus_niger_GN=pgxA_PE=3_SV=1
ctg7180000014416.g32	GH28	Q5ATQ3|PGLR_EMENI_Endopolygalacturonase_AN8327 (Emericella_nidulans_
ctg7180000014580.g132	GH28	A1D145|PGLR_NEOFI_Probable_endopolygalacturonase_NFIA_008150 (Neosartorya_fischeri_
ctg7180000015095.g281	GH28	O93883|PGLR_PENGR_Polygalacturonase (Penicillium_griseoroseum_GN=PGG1_PE=3_SV=1
ctg7180000015141.g13	GH28	Q5ARN5|PGLX2_EMENI_Exopolygalacturonase_X-2 (Emericella_nidulans_
ctg7180000015239.g321	GH28	Q4WCZ8|PGLRX_ASPFU_Probable_exopolygalacturonase_X (Neosartorya_fumigata_
ctg7180000015248.g35	GH28	Q0C7H7|PGXB_ASPTN_Probable_exopolygalacturonase_B (Aspergillus_terreus_
ctg7180000015268.g355	GH28	A1DBR6|PGLRD_NEOFI_Probable_endopolygalacturonase_D (Neosartorya_fischeri)
ctg7180000009994.g247	GH53	P48842|GANA_ASPAC_Arabinogalactan_endo-1,4-beta-galactosidase (Aspergillus_aculeatus)
ctg7180000014389.g176	GH43	A1D5W1|ABNA_NEOFI_Probable_arabinan_endo-1,5-alpha-L-arabinosidase_A (Neosartorya_fischeri)
ctg7180000014420.g183	GH93	Exo-arabinanase abnx-Penicillium chrysogenum
ctg7180000014445.g99	GH62	Q2U7D2|AXHA_ASPOR_Probable_alpha-L-arabinofuranosidase_axhA (Aspergillus_oryzae)
ctg7180000014517.g170	GH54	B8N7I7|ABFB_ASPFN_Probable_alpha-N-arabinofuranosidase_B (Aspergillus_flavus)
ctg7180000014753.g102	GH43	Q45071|XYND_BACSU_Arabinoxylan_arabinofuranohydrolase (Bacillus_subtilis)
ctg7180000015061.g202	GH54	Q4WL66|ABFB_ASPFU_Probable_alpha-N-arabinofuranosidase_B (Neosartorya_fumigata)
ctg7180000015091.g40	GH62	O54161|ABFB_STRCO_Alpha-L-arabinofuranosidase (Streptomyces_coelicolor)
ctg7180000015126.g149	GH54	B8N7I7|ABFB_ASPFN_Probable_alpha-N-arabinofuranosidase_B (Aspergillus_flavus)
ctg7180000014447.g160	GH78	Alpha-L-rhamnosidase
ctg7180000015143.g38	GH78	Putative alpha-L-rhamnosidase
ctg7180000015093.g201	GH79	Putative beta-glucuronidase
ctg7180000015281.g286	GH79	Beta-glucuronidase
